# Biologically inspired warning patterns deter birds from wind turbines

**DOI:** 10.1101/2025.04.14.648692

**Authors:** George R.A. Hancock, Heta Lehtonen, Theo Brown, Amine Ejjite, Ossi Nokelainen, Johanna Mappes, Sandra Winters

## Abstract

Wind power has been at the forefront of investment and innovation in renewable energy. However, bird fatalities from collisions with wind turbines present an ecological and social challenge to the growing deployment of wind power. Increasingly, research has focused on utilising the sensory ecology of animals to provide passive or active cues that minimise collision risk by increasing the detectability and/or aversiveness of the turbine blades and towers. In nature, numerous aposematic species use contrasting colours and striped patterns to warn birds of their unprofitability. These common signal elements are effective due to their salience within a wide range of natural scenes, memorability, generalisability across taxa due to mimicry, and exploitation of the innate colour preferences of birds. This begs the question: might biologically inspired turbine blades that mimic aposematic patterns help protect birds by increasing their avoidance of turbine blades? Here, we used a screen-based ‘game’ experimental setup to test the behavioural responses of wild-caught great tits (*Parus major)* to three existing wind turbine patterns (white, red striped, and single black blade) as well as a novel biologically inspired aposematic pattern. Birds were less likely to approach and, when they did approach, took significantly longer to approach patterned compared to uniform white blades. This effect was strongest for our aposematic pattern compared to all other patterns tested, highlighting the utility of our bio-inspired approach. Our work suggests that adding red, black and yellow warning patterns to wind turbine blades could reduce bird collisions with wind turbines.
