## Supplementary material for "Biologically inspired warning patterns deter birds from wind turbines": 1_in_S.csv

BirdID	TrialType	Speed	Number	InOut	LeftRight	TimeToPeck	SuccFail	TargetX	TargetY	TargetSize	TargetAngle	RadiusCentre	TurbineAngle	Blade1Angle	Blade2Angle	Blade3Angle	Blade1Dist	Blade2Dist	Blade3Dist	MinBladeDist
24G03	0_Static	0	1	in	left	4.177884e+01	Succ	849	997	58	2.5709	512	120	215	335	95	147.5709	27.5709	92.4291	27.5709
