## Supplementary material for "Biologically inspired warning patterns deter birds from wind turbines": 2_out_S.csv

BirdID	TrialType	Speed	Number	InOut	LeftRight	TimeToPeck	SuccFail	TargetX	TargetY	TargetSize	TargetAngle	RadiusCentre	TurbineAngle	Blade1Angle	Blade2Angle	Blade3Angle	Blade1Dist	Blade2Dist	Blade3Dist	MinBladeDist
24G03	0_Static	0	2	out	left	7.003261e+00	Succ	551	776	58	3.0647	731.4286	120	215	335	95	148.0647	28.0647	91.9353	28.0647
