## Supplementary material for "Biologically inspired warning patterns deter birds from wind turbines": 3_out_S.csv

BirdID	TrialType	Speed	Number	InOut	LeftRight	TimeToPeck	SuccFail	TargetX	TargetY	TargetSize	TargetAngle	RadiusCentre	TurbineAngle	Blade1Angle	Blade2Angle	Blade3Angle	Blade1Dist	Blade2Dist	Blade3Dist	MinBladeDist
24G03	0_Static	0	3	out	left	2.503875e+01	Succ	549	701	58	3.1673	731.4286	120	215	335	95	148.1673	28.1673	91.8327	28.1673
