## Supplementary material for "Biologically inspired warning patterns deter birds from wind turbines": 4_in_S.csv

BirdID	TrialType	Speed	Number	InOut	LeftRight	TimeToPeck	SuccFail	TargetX	TargetY	TargetSize	TargetAngle	RadiusCentre	TurbineAngle	Blade1Angle	Blade2Angle	Blade3Angle	Blade1Dist	Blade2Dist	Blade3Dist	MinBladeDist
24G03	0_Static	0	4	in	right	3.971071e+00	Succ	1726	469	58	-0.51224	512	120	215	335	95	144.4878	24.4878	95.5122	24.4878
