## Supplementary material for "Biologically inspired warning patterns deter birds from wind turbines": 5_out_S.csv

BirdID	TrialType	Speed	Number	InOut	LeftRight	TimeToPeck	SuccFail	TargetX	TargetY	TargetSize	TargetAngle	RadiusCentre	TurbineAngle	Blade1Angle	Blade2Angle	Blade3Angle	Blade1Dist	Blade2Dist	Blade3Dist	MinBladeDist
24G03	0_Static	0	5	out	right	1.662383e+01	Succ	1901	1107	58	0.55761	731.4286	15	110	230	350	109.4424	130.5576	10.5576	10.5576
