## Supplementary material for "Biologically inspired warning patterns deter birds from wind turbines": 6_out_S.csv

BirdID	TrialType	Speed	Number	InOut	LeftRight	TimeToPeck	SuccFail	TargetX	TargetY	TargetSize	TargetAngle	RadiusCentre	TurbineAngle	Blade1Angle	Blade2Angle	Blade3Angle	Blade1Dist	Blade2Dist	Blade3Dist	MinBladeDist
24G03	0_Static	0	6	out	right	9.342964e+00	Succ	1897	1113	58	0.56704	731.4286	15	110	230	350	109.433	130.567	10.567	10.567
