## Supplementary material for "Biologically inspired warning patterns deter birds from wind turbines": 7_in_S.csv

BirdID	TrialType	Speed	Number	InOut	LeftRight	TimeToPeck	SuccFail	TargetX	TargetY	TargetSize	TargetAngle	RadiusCentre	TurbineAngle	Blade1Angle	Blade2Angle	Blade3Angle	Blade1Dist	Blade2Dist	Blade3Dist	MinBladeDist
24G03	0_Static	0	7	in	right	3.286544e+00	Succ	1788	654	58	-0.12991	512	15	110	230	350	110.1299	129.8701	9.8701	9.8701
