## Supplementary material for "Biologically inspired warning patterns deter birds from wind turbines": 8_in_S.csv

BirdID	TrialType	Speed	Number	InOut	LeftRight	TimeToPeck	SuccFail	TargetX	TargetY	TargetSize	TargetAngle	RadiusCentre	TurbineAngle	Blade1Angle	Blade2Angle	Blade3Angle	Blade1Dist	Blade2Dist	Blade3Dist	MinBladeDist
24G03	0_Static	0	8	in	left	4.342360e+00	Succ	859	1012	58	2.5352	512	15	110	230	350	107.4648	132.5352	12.5352	12.5352
