## Supplementary material for "Biologically inspired warning patterns deter birds from wind turbines": 9_out_S.csv

BirdID	TrialType	Speed	Number	InOut	LeftRight	TimeToPeck	SuccFail	TargetX	TargetY	TargetSize	TargetAngle	RadiusCentre	TurbineAngle	Blade1Angle	Blade2Angle	Blade3Angle	Blade1Dist	Blade2Dist	Blade3Dist	MinBladeDist
24G03	0_Static	0	9	out	right	1.522407e+01	Succ	1989	541	58	-0.24717	731.4286	15	110	230	350	110.2472	129.7528	9.7528	9.7528
