## Supplementary material for "Biologically inspired warning patterns deter birds from wind turbines": 10_in_S.csv

BirdID	TrialType	Speed	Number	InOut	LeftRight	TimeToPeck	SuccFail	TargetX	TargetY	TargetSize	TargetAngle	RadiusCentre	TurbineAngle	Blade1Angle	Blade2Angle	Blade3Angle	Blade1Dist	Blade2Dist	Blade3Dist	MinBladeDist
24G03	0_Static	0	10	in	right	4.856108e+00	Succ	1724	976	58	0.52288	512	15	110	230	350	109.4771	130.5229	10.5229	10.5229
