## Supplementary material for "Biologically inspired warning patterns deter birds from wind turbines": 11_in_F.csv

BirdID	TrialType	trainWindImage	Speed	Number	InOut	LeftRight	TimeToPeck	SuccFail	PeckX	PeckY	clicks	TargetX	TargetY	TargetSize	TargetAngle	RadiusCentre	TurbineAngle	Blade1Angle	Blade2Angle	Blade3Angle	Blade1Dist	Blade2Dist	Blade3Dist	MinBladeDist	expandTarget	frameRate	dotCol	timeOutTime	frames
24G03	0_Static	White	0	11	in	right	NA	Fail	NA	NA	NA	1757	534	58	9.6276	512	152	247	7	127	122.6276	2.6276	117.3724	2.6276	0	164.9407	0.447214 0.447214 0.447214	120	19795
