## Supplementary material for "Biologically inspired warning patterns deter birds from wind turbines": 14_out_S.csv

BirdID	TrialType	trainWindImage	Speed	Number	InOut	LeftRight	TimeToPeck	SuccFail	PeckX	PeckY	clicks	TargetX	TargetY	TargetSize	TargetAngle	RadiusCentre	TurbineAngle	Blade1Angle	Blade2Angle	Blade3Angle	Blade1Dist	Blade2Dist	Blade3Dist	MinBladeDist	expandTarget	frameRate	dotCol	timeOutTime	frames
24G03	0_Static	White	0	14	out	right	2.224184e+01	Succ	NA	NA	NA	1975	949	58	10.3182	731.4286	152	247	7	127	123.3182	3.3182	116.6818	3.3182	0	164.012	0.447214 0.447214 0.447214	120	3665
