## Supplementary material for "Biologically inspired warning patterns deter birds from wind turbines": 18_in_S.csv

BirdID	TrialType	trainWindImage	Speed	Number	Date	Time	InOut	LeftRight	TimeToPeck	SuccFail	PeckX	PeckY	PeckD	clicks	TargetX	TargetY	TargetSize	TargetAngle	RadiusCentre	TurbineAngle	Blade1Angle	Blade2Angle	Blade3Angle	Blade1Dist	Blade2Dist	Blade3Dist	MinBladeDist	expandTarget	frameRate	dotCol	timeOutTime	frames
24G03	0_Static	White	0	18	2024-02-13	09:29:12	in	left	4.323473e+00	Succ	NA	NA	NA	NA	802	536	58	3.5102	512	83	178	298	58	174.4898	65.5102	54.4898	54.4898	0	159.1806	0.447214 0.447214 0.447214	120	713
