## Supplementary material for "Biologically inspired warning patterns deter birds from wind turbines": 19_in_S.csv

BirdID	TrialType	trainWindImage	Speed	Number	Date	Time	InOut	LeftRight	TimeToPeck	SuccFail	PeckX	PeckY	PeckD	clicks	TargetX	TargetY	TargetSize	TargetAngle	RadiusCentre	TurbineAngle	Blade1Angle	Blade2Angle	Blade3Angle	Blade1Dist	Blade2Dist	Blade3Dist	MinBladeDist	expandTarget	frameRate	dotCol	timeOutTime	frames
24G03	0_Static	White	0	19	2024-02-13	09:29:54	in	right	1.970798e+00	Succ	NA	NA	NA	NA	1764	552	58	-0.33425	512	83	178	298	58	178.3342	61.6658	58.3342	58.3342	0	154.2392	0.447214 0.447214 0.447214	120	325
