## Supplementary material for "Biologically inspired warning patterns deter birds from wind turbines": 1_in_F.csv

BirdID	TrialType	Speed	Number	InOut	LeftRight	TimeToPeck	SuccFail	TargetX	TargetY	TargetSize	TargetAngle	RadiusCentre	TurbineAngle	Blade1Angle	Blade2Angle	Blade3Angle	Blade1Dist	Blade2Dist	Blade3Dist	MinBladeDist
24G03	1_Slow	2.5	1	in	left	NA	Fail	794	560	58	3.4604	512	163.4545	258.4545	18.4545	138.4545	105.0058	14.9942	134.9942	14.9942
