## Supplementary material for "Biologically inspired warning patterns deter birds from wind turbines": 2_out_F.csv

BirdID	TrialType	Speed	Number	InOut	LeftRight	TimeToPeck	SuccFail	TargetX	TargetY	TargetSize	TargetAngle	RadiusCentre	TurbineAngle	Blade1Angle	Blade2Angle	Blade3Angle	Blade1Dist	Blade2Dist	Blade3Dist	MinBladeDist
24G03	1_Slow	2.5	2	out	left	NA	Fail	656	1102	58	2.5924	731.4286	162.9091	257.9091	17.9091	137.9091	104.6833	15.3167	135.3167	15.3167
