## Supplementary material for "Biologically inspired warning patterns deter birds from wind turbines": 3_in_S.csv

BirdID	TrialType	Speed	Number	InOut	LeftRight	TimeToPeck	SuccFail	TargetX	TargetY	TargetSize	TargetAngle	RadiusCentre	TurbineAngle	Blade1Angle	Blade2Angle	Blade3Angle	Blade1Dist	Blade2Dist	Blade3Dist	MinBladeDist
24G03	1_Slow	2.5	3	in	right	1.567233e+01	Succ	1790	672	58	-0.093723	512	37.9091	132.9091	252.9091	12.9091	133.0028	106.9972	13.0028	13.0028
