## Supplementary material for "Biologically inspired warning patterns deter birds from wind turbines": 4_out_S.csv

BirdID	TrialType	Speed	Number	InOut	LeftRight	TimeToPeck	SuccFail	TargetX	TargetY	TargetSize	TargetAngle	RadiusCentre	TurbineAngle	Blade1Angle	Blade2Angle	Blade3Angle	Blade1Dist	Blade2Dist	Blade3Dist	MinBladeDist
24G03	1_Slow	2.5	4	out	right	9.924584e+00	Succ	1986	913	58	0.26658	731.4286	186.7273	281.7273	41.7273	161.7273	78.5393	41.4607	161.4607	41.4607
