## Supplementary material for "Biologically inspired warning patterns deter birds from wind turbines": 5_out_S.csv

BirdID	TrialType	Speed	Number	InOut	LeftRight	TimeToPeck	SuccFail	TargetX	TargetY	TargetSize	TargetAngle	RadiusCentre	TurbineAngle	Blade1Angle	Blade2Angle	Blade3Angle	Blade1Dist	Blade2Dist	Blade3Dist	MinBladeDist
24G03	1_Slow	2.5	5	out	left	7.572214e+01	Succ	610	1013	58	2.7297	731.4286	242.1818	337.1818	97.1818	217.1818	25.5478	94.4522	145.5478	25.5478
