## Supplementary material for "Biologically inspired warning patterns deter birds from wind turbines": 6_in_S.csv

BirdID	TrialType	Speed	Number	InOut	LeftRight	TimeToPeck	SuccFail	TargetX	TargetY	TargetSize	TargetAngle	RadiusCentre	TurbineAngle	Blade1Angle	Blade2Angle	Blade3Angle	Blade1Dist	Blade2Dist	Blade3Dist	MinBladeDist
24G03	1_Slow	2.5	6	in	left	1.193948e+01	Succ	827	959	58	2.6569	512	61	156	276	36	153.3431	86.6569	33.3431	33.3431
