## Supplementary material for "Biologically inspired warning patterns deter birds from wind turbines": 7_in_S.csv

BirdID	TrialType	Speed	Number	InOut	LeftRight	TimeToPeck	SuccFail	TargetX	TargetY	TargetSize	TargetAngle	RadiusCentre	TurbineAngle	Blade1Angle	Blade2Angle	Blade3Angle	Blade1Dist	Blade2Dist	Blade3Dist	MinBladeDist
24G03	1_Slow	2.5	7	in	left	2.514883e+01	Succ	768	735	58	3.112	512	78.0909	173.0909	293.0909	53.0909	169.9789	70.0211	49.9789	49.9789
