## Supplementary material for "Biologically inspired warning patterns deter birds from wind turbines": 8_out_S.csv

BirdID	TrialType	Speed	Number	InOut	LeftRight	TimeToPeck	SuccFail	TargetX	TargetY	TargetSize	TargetAngle	RadiusCentre	TurbineAngle	Blade1Angle	Blade2Angle	Blade3Angle	Blade1Dist	Blade2Dist	Blade3Dist	MinBladeDist
24G03	1_Slow	2.5	8	out	right	3.263336e+00	Succ	1993	881	58	0.22257	731.4286	127	222	342	102	138.2226	18.2226	101.7774	18.2226
