## Supplementary material for "Biologically inspired warning patterns deter birds from wind turbines": 9_in_S.csv

BirdID	TrialType	Speed	Number	InOut	LeftRight	TimeToPeck	SuccFail	TargetX	TargetY	TargetSize	TargetAngle	RadiusCentre	TurbineAngle	Blade1Angle	Blade2Angle	Blade3Angle	Blade1Dist	Blade2Dist	Blade3Dist	MinBladeDist
24G03	1_Slow	2.5	9	in	left	3.636474e+01	Succ	771	778	58	3.0283	512	312.2727	47.2727	167.2727	287.2727	44.2444	164.2444	75.7556	44.2444
