## Supplementary material for "Biologically inspired warning patterns deter birds from wind turbines": 10_out_S.csv

BirdID	TrialType	Speed	Number	InOut	LeftRight	TimeToPeck	SuccFail	TargetX	TargetY	TargetSize	TargetAngle	RadiusCentre	TurbineAngle	Blade1Angle	Blade2Angle	Blade3Angle	Blade1Dist	Blade2Dist	Blade3Dist	MinBladeDist
24G03	1_Slow	2.5	10	out	left	2.017268e+01	Succ	549	709	58	3.1565	731.4286	244.6364	339.6364	99.6364	219.6364	23.5201	96.4799	143.5201	23.5201
