## Supplementary material for "Biologically inspired warning patterns deter birds from wind turbines": 11_out_S.csv

BirdID	TrialType	Speed	Number	InOut	LeftRight	TimeToPeck	SuccFail	TargetX	TargetY	TargetSize	TargetAngle	RadiusCentre	TurbineAngle	Blade1Angle	Blade2Angle	Blade3Angle	Blade1Dist	Blade2Dist	Blade3Dist	MinBladeDist
24G03	1_Slow	2.5	11	out	left	1.128326e+01	Succ	552	794	58	3.0408	731.4286	303.1818	38.1818	158.1818	278.1818	35.141	155.141	84.859	35.141
