## Supplementary material for "Biologically inspired warning patterns deter birds from wind turbines": 12_in_S.csv

BirdID	TrialType	Speed	Number	InOut	LeftRight	TimeToPeck	SuccFail	TargetX	TargetY	TargetSize	TargetAngle	RadiusCentre	TurbineAngle	Blade1Angle	Blade2Angle	Blade3Angle	Blade1Dist	Blade2Dist	Blade3Dist	MinBladeDist
24G03	1_Slow	2.5	12	in	left	1.505411e+01	Succ	774	798	58	2.988	512	168.9091	263.9091	23.9091	143.9091	99.0789	20.9211	140.9211	20.9211
