## Supplementary material for "Biologically inspired warning patterns deter birds from wind turbines": 13_out_S.csv

BirdID	TrialType	trainWindImage	Speed	Number	InOut	LeftRight	TimeToPeck	SuccFail	PeckX	PeckY	clicks	TargetX	TargetY	TargetSize	TargetAngle	RadiusCentre	TurbineAngle	Blade1Angle	Blade2Angle	Blade3Angle	Blade1Dist	Blade2Dist	Blade3Dist	MinBladeDist	expandTarget	frameRate	dotCol	timeOutTime	frames
24G03	1_Slow	White	2.5	13	out	left	6.813996e+01	Succ	NA	NA	NA	586	489	58	3.463	731.4286	259.7273	354.7273	114.7273	234.7273	8.7358	111.2642	128.7358	8.7358	0	164.6391	0.447214 0.447214 0.447214	120	11239
