## Supplementary material for "Biologically inspired warning patterns deter birds from wind turbines": 14_in_S.csv

BirdID	TrialType	trainWindImage	Speed	Number	InOut	LeftRight	TimeToPeck	SuccFail	PeckX	PeckY	clicks	TargetX	TargetY	TargetSize	TargetAngle	RadiusCentre	TurbineAngle	Blade1Angle	Blade2Angle	Blade3Angle	Blade1Dist	Blade2Dist	Blade3Dist	MinBladeDist	expandTarget	frameRate	dotCol	timeOutTime	frames
24G03	1_Slow	White	2.5	14	in	right	1.970302e+01	Succ	NA	NA	NA	1788	787	58	10.1305	512	195.1818	290.1818	50.1818	170.1818	79.9487	40.0513	160.0513	40.0513	0	163.952	0.447214 0.447214 0.447214	120	3250
