## Supplementary material for "Biologically inspired warning patterns deter birds from wind turbines": 15_out_S.csv

BirdID	TrialType	trainWindImage	Speed	Number	Date	Time	InOut	LeftRight	TimeToPeck	SuccFail	PeckX	PeckY	PeckD	clicks	TargetX	TargetY	TargetSize	TargetAngle	RadiusCentre	TurbineAngle	Blade1Angle	Blade2Angle	Blade3Angle	Blade1Dist	Blade2Dist	Blade3Dist	MinBladeDist	expandTarget	frameRate	dotCol	timeOutTime	frames
24G03	1_Slow	White	2.5	15	2024-02-13	09:31:36	out	right	3.831809e+00	Succ	NA	NA	NA	NA	1939	402	58	-0.44999	731.4286	53.4545	148.4545	268.4545	28.4545	148.9045	91.0955	28.9045	28.9045	0	158.446	0.447214 0.447214 0.447214	120	632
