## Supplementary material for "Biologically inspired warning patterns deter birds from wind turbines": 16_out_S.csv

BirdID	TrialType	trainWindImage	Speed	Number	Date	Time	InOut	LeftRight	TimeToPeck	SuccFail	PeckX	PeckY	PeckD	clicks	TargetX	TargetY	TargetSize	TargetAngle	RadiusCentre	TurbineAngle	Blade1Angle	Blade2Angle	Blade3Angle	Blade1Dist	Blade2Dist	Blade3Dist	MinBladeDist	expandTarget	frameRate	dotCol	timeOutTime	frames
24G03	1_Slow	White	2.5	16	2024-02-13	09:33:24	out	left	2.912905e+01	Succ	NA	NA	NA	NA	550	763	58	3.0829	731.4286	130.2727	225.2727	345.2727	105.2727	137.8102	17.8102	102.1898	17.8102	0	164.3444	0.447214 0.447214 0.447214	120	4805
