## Supplementary material for "Biologically inspired warning patterns deter birds from wind turbines": 17_in_S.csv

BirdID	TrialType	trainWindImage	Speed	Number	Date	Time	InOut	LeftRight	TimeToPeck	SuccFail	PeckX	PeckY	PeckD	clicks	TargetX	TargetY	TargetSize	TargetAngle	RadiusCentre	TurbineAngle	Blade1Angle	Blade2Angle	Blade3Angle	Blade1Dist	Blade2Dist	Blade3Dist	MinBladeDist	expandTarget	frameRate	dotCol	timeOutTime	frames
24G03	1_Slow	White	2.5	17	2024-02-13	09:34:57	in	right	1.686592e+01	Succ	NA	NA	NA	NA	1756	532	58	-0.37579	512	23.1818	118.1818	238.1818	358.1818	118.5576	121.4424	1.4424	1.4424	0	163.612	0.447214 0.447214 0.447214	120	2782
