## Supplementary material for "Biologically inspired warning patterns deter birds from wind turbines": 18_in_S.csv

BirdID	TrialType	trainWindImage	Speed	Number	Date	Time	InOut	LeftRight	TimeToPeck	SuccFail	PeckX	PeckY	PeckD	clicks	TargetX	TargetY	TargetSize	TargetAngle	RadiusCentre	TurbineAngle	Blade1Angle	Blade2Angle	Blade3Angle	Blade1Dist	Blade2Dist	Blade3Dist	MinBladeDist	expandTarget	frameRate	dotCol	timeOutTime	frames
24G03	1_Slow	White	2.5	18	2024-02-13	09:36:57	in	right	4.547351e+00	Succ	NA	NA	NA	NA	1789	773	58	10.1039	512	91.3636	186.3636	306.3636	66.3636	176.2598	63.7402	56.2598	56.2598	0	160.7417	0.447214 0.447214 0.447214	120	750
