## Supplementary material for "Biologically inspired warning patterns deter birds from wind turbines": 1_in_F.csv

BirdID	TrialType	trainWindImage	Speed	Number	InOut	LeftRight	TimeToPeck	SuccFail	PeckX	PeckY	clicks	TargetX	TargetY	TargetSize	TargetAngle	RadiusCentre	TurbineAngle	Blade1Angle	Blade2Angle	Blade3Angle	Blade1Dist	Blade2Dist	Blade3Dist	MinBladeDist	expandTarget	frameRate	dotCol	timeOutTime	frames
24G03	2_Medium	White	5	1	in	left	NA	Fail	NA	NA	NA	777	622	58	3.3337	512	279.3636	14.3636	134.3636	254.3636	11.0299	131.0299	108.9701	11.0299	0	164.9137	0.447214 0.447214 0.447214	120	19792
