## Supplementary material for "Biologically inspired warning patterns deter birds from wind turbines": 2_out_F.csv

BirdID	TrialType	trainWindImage	Speed	Number	InOut	LeftRight	TimeToPeck	SuccFail	PeckX	PeckY	clicks	TargetX	TargetY	TargetSize	TargetAngle	RadiusCentre	TurbineAngle	Blade1Angle	Blade2Angle	Blade3Angle	Blade1Dist	Blade2Dist	Blade3Dist	MinBladeDist	expandTarget	frameRate	dotCol	timeOutTime	frames
24G03	2_Medium	White	5	2	out	right	NA	Fail	NA	NA	NA	2010	758	58	0.051668	731.4286	277.5455	12.5455	132.5455	252.5455	12.4938	132.4938	107.5062	12.4938	0	164.9147	0.447214 0.447214 0.447214	120	19791
