## Supplementary material for "Biologically inspired warning patterns deter birds from wind turbines": 3_out_F.csv

BirdID	TrialType	trainWindImage	Speed	Number	InOut	LeftRight	TimeToPeck	SuccFail	PeckX	PeckY	clicks	TargetX	TargetY	TargetSize	TargetAngle	RadiusCentre	TurbineAngle	Blade1Angle	Blade2Angle	Blade3Angle	Blade1Dist	Blade2Dist	Blade3Dist	MinBladeDist	expandTarget	frameRate	dotCol	timeOutTime	frames
24G03	2_Medium	White	5	3	out	right	NA	Fail	NA	NA	NA	1945	416	58	-0.42869	731.4286	276.0909	11.0909	131.0909	251.0909	11.5196	131.5196	108.4804	11.5196	0	164.9347	0.447214 0.447214 0.447214	120	19793
