## Supplementary material for "Biologically inspired warning patterns deter birds from wind turbines": 4_out_F.csv

BirdID	TrialType	trainWindImage	Speed	Number	InOut	LeftRight	TimeToPeck	SuccFail	PeckX	PeckY	clicks	TargetX	TargetY	TargetSize	TargetAngle	RadiusCentre	TurbineAngle	Blade1Angle	Blade2Angle	Blade3Angle	Blade1Dist	Blade2Dist	Blade3Dist	MinBladeDist	expandTarget	frameRate	dotCol	timeOutTime	frames
24G03	2_Medium	White	5	4	out	left	NA	Fail	NA	NA	NA	665	325	58	13.7124	731.4286	274.0909	9.0909	129.0909	249.0909	4.6215	115.3785	124.6215	4.6215	0	164.906	0.447214 0.447214 0.447214	120	19790
