## Supplementary material for "Biologically inspired warning patterns deter birds from wind turbines": 5_out_S.csv

BirdID	TrialType	trainWindImage	Speed	Number	InOut	LeftRight	TimeToPeck	SuccFail	PeckX	PeckY	clicks	TargetX	TargetY	TargetSize	TargetAngle	RadiusCentre	TurbineAngle	Blade1Angle	Blade2Angle	Blade3Angle	Blade1Dist	Blade2Dist	Blade3Dist	MinBladeDist	expandTarget	frameRate	dotCol	timeOutTime	frames
24G03	2_Medium	White	5	5	out	right	3.482517e+01	Succ	NA	NA	NA	1913	354	58	-0.52428	731.4286	307.8182	42.8182	162.8182	282.8182	43.3425	163.3425	76.6575	43.3425	0	163.5716	0.447214 0.447214 0.447214	120	5741
