## Supplementary material for "Biologically inspired warning patterns deter birds from wind turbines": 6_in_F.csv

BirdID	TrialType	trainWindImage	Speed	Number	InOut	LeftRight	TimeToPeck	SuccFail	PeckX	PeckY	clicks	TargetX	TargetY	TargetSize	TargetAngle	RadiusCentre	TurbineAngle	Blade1Angle	Blade2Angle	Blade3Angle	Blade1Dist	Blade2Dist	Blade3Dist	MinBladeDist	expandTarget	frameRate	dotCol	timeOutTime	frames
24G03	2_Medium	White	5	6	in	left	NA	Fail	NA	NA	NA	771	772	58	3.039	512	306.3636	41.3636	161.3636	281.3636	38.3246	158.3246	81.6754	38.3246	0	164.9341	0.447214 0.447214 0.447214	120	19793
