## Supplementary material for "Biologically inspired warning patterns deter birds from wind turbines": 8_in_F.csv

BirdID	TrialType	trainWindImage	Speed	Number	InOut	LeftRight	TimeToPeck	SuccFail	PeckX	PeckY	clicks	TargetX	TargetY	TargetSize	TargetAngle	RadiusCentre	TurbineAngle	Blade1Angle	Blade2Angle	Blade3Angle	Blade1Dist	Blade2Dist	Blade3Dist	MinBladeDist	expandTarget	frameRate	dotCol	timeOutTime	frames
24G03	2_Medium	White	5	8	in	right	NA	Fail	NA	NA	NA	1754	913	58	10.3862	512	258.1818	353.1818	113.1818	233.1818	17.2044	102.7956	137.2044	17.2044	0	164.9154	0.447214 0.447214 0.447214	120	19791
