## Supplementary material for "Biologically inspired warning patterns deter birds from wind turbines": 9_out_F.csv

BirdID	TrialType	trainWindImage	Speed	Number	InOut	LeftRight	TimeToPeck	SuccFail	PeckX	PeckY	clicks	TargetX	TargetY	TargetSize	TargetAngle	RadiusCentre	TurbineAngle	Blade1Angle	Blade2Angle	Blade3Angle	Blade1Dist	Blade2Dist	Blade3Dist	MinBladeDist	expandTarget	frameRate	dotCol	timeOutTime	frames
24G03	2_Medium	White	5	9	out	left	NA	Fail	NA	NA	NA	669	318	58	3.7234	731.4286	256.7273	351.7273	111.7273	231.7273	11.9961	108.0039	131.9961	11.9961	0	164.9253	0.447214 0.447214 0.447214	120	19793
