## Supplementary material for "Biologically inspired warning patterns deter birds from wind turbines": 11_in_F.csv

BirdID	TrialType	trainWindImage	Speed	Number	InOut	LeftRight	TimeToPeck	SuccFail	PeckX	PeckY	clicks	TargetX	TargetY	TargetSize	TargetAngle	RadiusCentre	TurbineAngle	Blade1Angle	Blade2Angle	Blade3Angle	Blade1Dist	Blade2Dist	Blade3Dist	MinBladeDist	expandTarget	frameRate	dotCol	timeOutTime	frames
24G03	2_Medium	White	5	11	in	left	NA	Fail	NA	NA	3055 1428 2.632594e+01;3642 1003 3.010520e+01	824	953	58	2.6697	512	253.8182	348.8182	108.8182	228.8182	13.8515	106.1485	133.8515	13.8515	0	164.9511	0.447214 0.447214 0.447214	120	19797
