## Supplementary material for "Biologically inspired warning patterns deter birds from wind turbines": 12_in_F.csv

BirdID	TrialType	trainWindImage	Speed	Number	InOut	LeftRight	TimeToPeck	SuccFail	PeckX	PeckY	clicks	TargetX	TargetY	TargetSize	TargetAngle	RadiusCentre	TurbineAngle	Blade1Angle	Blade2Angle	Blade3Angle	Blade1Dist	Blade2Dist	Blade3Dist	MinBladeDist	expandTarget	frameRate	dotCol	timeOutTime	frames
24G03	2_Medium	White	5	12	in	left	NA	Fail	NA	NA	NA	769	694	58	3.193	512	255.4545	350.4545	110.4545	230.4545	12.7385	107.2615	132.7385	12.7385	0	165.0743	0.447214 0.447214 0.447214	120	19810
