## Supplementary material for "Biologically inspired warning patterns deter birds from wind turbines": 13_in_F.csv

BirdID	TrialType	trainWindImage	Speed	Number	InOut	LeftRight	TimeToPeck	SuccFail	PeckX	PeckY	clicks	TargetX	TargetY	TargetSize	TargetAngle	RadiusCentre	TurbineAngle	Blade1Angle	Blade2Angle	Blade3Angle	Blade1Dist	Blade2Dist	Blade3Dist	MinBladeDist	expandTarget	frameRate	dotCol	timeOutTime	frames
24G03	2_Medium	White	5	13	in	left	NA	Fail	NA	NA	NA	792	876	58	2.8317	512	257.0909	352.0909	112.0909	232.0909	10.7408	109.2592	130.7408	10.7408	0	165.0776	0.447214 0.447214 0.447214	120	19810
