## Supplementary material for "Biologically inspired warning patterns deter birds from wind turbines": 14_out_F.csv

BirdID	TrialType	trainWindImage	Speed	Number	InOut	LeftRight	TimeToPeck	SuccFail	PeckX	PeckY	clicks	TargetX	TargetY	TargetSize	TargetAngle	RadiusCentre	TurbineAngle	Blade1Angle	Blade2Angle	Blade3Angle	Blade1Dist	Blade2Dist	Blade3Dist	MinBladeDist	expandTarget	frameRate	dotCol	timeOutTime	frames
24G03	2_Medium	White	5	14	out	left	NA	Fail	NA	NA	NA	601	993	58	2.7598	731.4286	258.7273	353.7273	113.7273	233.7273	9.0325	110.9675	129.0325	9.0325	0	165.0782	0.447214 0.447214 0.447214	120	19810
