## Supplementary material for "Biologically inspired warning patterns deter birds from wind turbines": 15_in_S.csv

BirdID	TrialType	trainWindImage	Speed	Number	Date	Time	InOut	LeftRight	TimeToPeck	SuccFail	PeckX	PeckY	PeckD	clicks	TargetX	TargetY	TargetSize	TargetAngle	RadiusCentre	TurbineAngle	Blade1Angle	Blade2Angle	Blade3Angle	Blade1Dist	Blade2Dist	Blade3Dist	MinBladeDist	expandTarget	frameRate	dotCol	timeOutTime	frames
24G03	2_Medium	White	5	15	2024-02-13	09:44:17	in	right	1.491432e+01	Succ	NA	NA	NA	NA	1781	826	58	0.20843	512	172.6364	267.6364	27.6364	147.6364	92.5721	27.4279	147.4279	27.4279	0	163.7521	0.447214 0.447214 0.447214	120	2462
