## Supplementary material for "Biologically inspired warning patterns deter birds from wind turbines": 16_out_F.csv

BirdID	TrialType	trainWindImage	Speed	Number	Date	Time	InOut	LeftRight	TimeToPeck	SuccFail	PeckX	PeckY	PeckD	clicks	TargetX	TargetY	TargetSize	TargetAngle	RadiusCentre	TurbineAngle	Blade1Angle	Blade2Angle	Blade3Angle	Blade1Dist	Blade2Dist	Blade3Dist	MinBladeDist	expandTarget	frameRate	dotCol	timeOutTime	frames
24G03	2_Medium	White	5	16	2024-02-13	09:47:47	out	left	NA	Fail	NA	NA	NA	NA	549	728	58	3.1302	731.4286	174.2727	269.2727	29.2727	149.2727	93.8575	26.1425	146.1425	26.1425	0	165.0734	0.447214 0.447214 0.447214	120	19810
