## Supplementary material for "Biologically inspired warning patterns deter birds from wind turbines": 18_in_S.csv

BirdID	TrialType	trainWindImage	Speed	Number	Date	Time	InOut	LeftRight	TimeToPeck	SuccFail	PeckX	PeckY	PeckD	clicks	TargetX	TargetY	TargetSize	TargetAngle	RadiusCentre	TurbineAngle	Blade1Angle	Blade2Angle	Blade3Angle	Blade1Dist	Blade2Dist	Blade3Dist	MinBladeDist	expandTarget	frameRate	dotCol	timeOutTime	frames
24G03	2_Medium	White	5	18	2024-02-13	09:50:51	in	left	4.352022e+01	Succ	NA	NA	NA	NA	799	544	58	3.4927	512	196.6364	291.6364	51.6364	171.6364	71.8563	48.1437	168.1437	48.1437	0	164.4307	0.447214 0.447214 0.447214	120	7184
