## Supplementary material for "Biologically inspired warning patterns deter birds from wind turbines": 19_out_S.csv

BirdID	TrialType	trainWindImage	Speed	Number	Date	Time	InOut	LeftRight	TimeToPeck	SuccFail	PeckX	PeckY	PeckD	clicks	TargetX	TargetY	TargetSize	TargetAngle	RadiusCentre	TurbineAngle	Blade1Angle	Blade2Angle	Blade3Angle	Blade1Dist	Blade2Dist	Blade3Dist	MinBladeDist	expandTarget	frameRate	dotCol	timeOutTime	frames
24G03	2_Medium	White	5	19	2024-02-13	09:53:03	out	right	1.707815e+01	Succ	NA	NA	NA	NA	1910	1091	58	0.53239	731.4286	349.1818	84.1818	204.1818	324.1818	83.6494	156.3506	36.3506	36.3506	0	163.4088	0.447214 0.447214 0.447214	120	2819
