## Supplementary material for "Biologically inspired warning patterns deter birds from wind turbines": 20_in_S.csv

BirdID	TrialType	trainWindImage	Speed	Number	Date	Time	InOut	LeftRight	TimeToPeck	SuccFail	PeckX	PeckY	PeckD	clicks	TargetX	TargetY	TargetSize	TargetAngle	RadiusCentre	TurbineAngle	Blade1Angle	Blade2Angle	Blade3Angle	Blade1Dist	Blade2Dist	Blade3Dist	MinBladeDist	expandTarget	frameRate	dotCol	timeOutTime	frames
24G03	2_Medium	White	5	20	2024-02-13	09:56:05	in	left	4.410789e+01	Succ	NA	NA	NA	NA	828	960	58	2.6531	512	233	328	88	208	34.6531	85.3469	154.6531	34.6531	0	164.6059	0.447214 0.447214 0.447214	120	7281
