## Supplementary material for "Biologically inspired warning patterns deter birds from wind turbines": 21_out_S.csv

BirdID	TrialType	trainWindImage	Speed	Number	Date	Time	InOut	LeftRight	TimeToPeck	SuccFail	PeckX	PeckY	PeckD	clicks	TargetX	TargetY	TargetSize	TargetAngle	RadiusCentre	TurbineAngle	Blade1Angle	Blade2Angle	Blade3Angle	Blade1Dist	Blade2Dist	Blade3Dist	MinBladeDist	expandTarget	frameRate	dotCol	timeOutTime	frames
24G03	2_Medium	White	5	21	2024-02-13	09:58:39	out	left	2.755481e+01	Succ	NA	NA	NA	NA	549	744	58	3.1087	731.4286	340.0909	75.0909	195.0909	315.0909	71.9822	168.0178	48.0178	48.0178	0	164.0378	0.447214 0.447214 0.447214	120	4549
