## Supplementary material for "Biologically inspired warning patterns deter birds from wind turbines": 22_out_S.csv

BirdID	TrialType	trainWindImage	Speed	Number	Date	Time	InOut	LeftRight	TimeToPeck	SuccFail	PeckX	PeckY	PeckD	clicks	TargetX	TargetY	TargetSize	TargetAngle	RadiusCentre	TurbineAngle	Blade1Angle	Blade2Angle	Blade3Angle	Blade1Dist	Blade2Dist	Blade3Dist	MinBladeDist	expandTarget	frameRate	dotCol	timeOutTime	frames
24G03	2_Medium	White	5	22	2024-02-13	10:44:30	out	right	7.422758e+00	Succ	NA	NA	NA	NA	2001	841	58	0.16595	731.4286	64.5455	159.5455	279.5455	39.5455	159.3795	80.6205	39.3795	39.3795	0	160.752	0.447214 0.447214 0.447214	120	1224
