## Supplementary material for "Biologically inspired warning patterns deter birds from wind turbines": 1_in_S.csv

BirdID	TrialType	trainWindImage	Speed	Number	Date	Time	InOut	LeftRight	TimeToPeck	SuccFail	PeckX	PeckY	PeckD	clicks	TargetX	TargetY	TargetSize	TargetAngle	RadiusCentre	TurbineAngle	Blade1Angle	Blade2Angle	Blade3Angle	Blade1Dist	Blade2Dist	Blade3Dist	MinBladeDist	expandTarget	frameRate	dotCol	timeOutTime	frames
24G03	3_Fast	White	10	1	2024-02-13	10:47:41	in	left	1.375225e+01	Succ	NA	NA	NA	NA	768	734	58	3.1134	512	162.7273	257.7273	17.7273	137.7273	105.3861	14.6139	134.6139	14.6139	0	162.6442	0.447214 0.447214 0.447214	120	2268
