## Supplementary material for "Biologically inspired warning patterns deter birds from wind turbines": 3_out_S.csv

BirdID	TrialType	trainWindImage	Speed	Number	Date	Time	InOut	LeftRight	TimeToPeck	SuccFail	PeckX	PeckY	PeckD	clicks	TargetX	TargetY	TargetSize	TargetAngle	RadiusCentre	TurbineAngle	Blade1Angle	Blade2Angle	Blade3Angle	Blade1Dist	Blade2Dist	Blade3Dist	MinBladeDist	expandTarget	frameRate	dotCol	timeOutTime	frames
24G03	3_Fast	White	10	3	2024-02-13	10:50:28	out	left	2.722715e+01	Succ	NA	NA	NA	NA	647	1086	58	12.6182	731.4286	91.0909	186.0909	306.0909	66.0909	173.4728	66.5272	53.4728	53.4728	0	163.8581	0.447214 0.447214 0.447214	120	4489
