## Supplementary material for "Biologically inspired warning patterns deter birds from wind turbines": 4_in_S.csv

BirdID	TrialType	trainWindImage	Speed	Number	Date	Time	InOut	LeftRight	TimeToPeck	SuccFail	PeckX	PeckY	PeckD	clicks	TargetX	TargetY	TargetSize	TargetAngle	RadiusCentre	TurbineAngle	Blade1Angle	Blade2Angle	Blade3Angle	Blade1Dist	Blade2Dist	Blade3Dist	MinBladeDist	expandTarget	frameRate	dotCol	timeOutTime	frames
24G03	3_Fast	White	10	4	2024-02-13	10:51:21	in	right	6.567282e+00	Succ	NA	NA	NA	NA	1732	960	58	0.48826	512	124.9091	219.9091	339.9091	99.9091	140.5792	20.5792	99.4208	20.5792	0	159.3707	0.447214 0.447214 0.447214	120	1083
