## Supplementary material for "Biologically inspired warning patterns deter birds from wind turbines": 5_in_F.csv

BirdID	TrialType	trainWindImage	Speed	Number	Date	Time	InOut	LeftRight	TimeToPeck	SuccFail	PeckX	PeckY	PeckD	clicks	TargetX	TargetY	TargetSize	TargetAngle	RadiusCentre	TurbineAngle	Blade1Angle	Blade2Angle	Blade3Angle	Blade1Dist	Blade2Dist	Blade3Dist	MinBladeDist	expandTarget	frameRate	dotCol	timeOutTime	frames
24G03	3_Fast	White	10	5	2024-02-13	10:55:14	in	right	NA	Fail	NA	NA	NA	NA	1792	737	58	0.032818	512	122.7273	217.7273	337.7273	97.7273	142.3055	22.3055	97.6945	22.3055	0	164.949	0.447214 0.447214 0.447214	120	19795
