## Supplementary material for "Biologically inspired warning patterns deter birds from wind turbines": 6_out_S.csv

BirdID	TrialType	trainWindImage	Speed	Number	Date	Time	InOut	LeftRight	TimeToPeck	SuccFail	PeckX	PeckY	PeckD	clicks	TargetX	TargetY	TargetSize	TargetAngle	RadiusCentre	TurbineAngle	Blade1Angle	Blade2Angle	Blade3Angle	Blade1Dist	Blade2Dist	Blade3Dist	MinBladeDist	expandTarget	frameRate	dotCol	timeOutTime	frames
24G03	3_Fast	White	10	6	2024-02-13	10:56:37	out	right	1.769211e+01	Succ	NA	NA	NA	NA	2000	849	58	0.17768	731.4286	103.8182	198.8182	318.8182	78.8182	161.3595	41.3595	78.6405	41.3595	0	163.3132	0.447214 0.447214 0.447214	120	2918
