## Supplementary material for "Biologically inspired warning patterns deter birds from wind turbines": 10_in_S.csv

BirdID	TrialType	trainWindImage	Speed	Number	Date	Time	InOut	LeftRight	TimeToPeck	SuccFail	PeckX	PeckY	PeckD	clicks	TargetX	TargetY	TargetSize	TargetAngle	RadiusCentre	TurbineAngle	Blade1Angle	Blade2Angle	Blade3Angle	Blade1Dist	Blade2Dist	Blade3Dist	MinBladeDist	expandTarget	frameRate	dotCol	timeOutTime	frames
24G03	3_Fast	White	10	10	2024-02-13	11:06:51	in	right	1.772287e+01	Succ	NA	NA	NA	NA	1771	574	58	-0.29016	512	78.7273	173.7273	293.7273	53.7273	174.0174	65.9826	54.0174	54.0174	0	162.7113	0.447214 0.447214 0.447214	120	2923
