## Supplementary material for "Biologically inspired warning patterns deter birds from wind turbines": 11_out_S.csv

BirdID	TrialType	trainWindImage	Speed	Number	Date	Time	InOut	LeftRight	TimeToPeck	SuccFail	PeckX	PeckY	PeckD	clicks	TargetX	TargetY	TargetSize	TargetAngle	RadiusCentre	TurbineAngle	Blade1Angle	Blade2Angle	Blade3Angle	Blade1Dist	Blade2Dist	Blade3Dist	MinBladeDist	expandTarget	frameRate	dotCol	timeOutTime	frames
24G03	3_Fast	White	10	11	2024-02-13	11:08:23	out	left	2.363021e+01	Succ	NA	NA	NA	NA	632	1059	58	2.6598	731.4286	55.4545	150.4545	270.4545	30.4545	147.7947	92.2053	27.7947	27.7947	0	163.5866	0.447214 0.447214 0.447214	120	3896
