## Supplementary material for "Biologically inspired warning patterns deter birds from wind turbines": 1_S.csv

BirdID	TrialType	trainWindImage	shownWindImage	Speed	Number	Date	Time	FirstPeck	TimeToPeck	Clicks	SuccFail	DotType	PeckX	PeckY	PeckDist	leftRight_i	leftRight_o	TargetX_i	TargetY_i	TargetX_o	TargetY_o	TargetSize	TargetAngle_i	TargetAngle_o	RadiusCentre_i	RadiusCentre_o	TurbineAngle	Blade1Angle	Blade2Angle	Blade3Angle	Blade1Dist	Blade2Dist	Blade3Dist	MinBladeDist	expandTarget	frameRate	dotCol	timeOutTime	frames
24G03	4_MultiDot_ExpSpeed	White	White	20	1	13/02/2024	13:05:45	first	22.482	NA	Succ	in	NA	NA	NA	left	left	801	901	617	412	58	2.7802	3.5764	512	731.4286	127.7273	222.7273	342.7273	102.7273	140.0529	20.0529	99.9471	20.0529	0	346.9729	0.447214 0.447214 0.447214	120	3708
24G03	4_MultiDot_ExpSpeed	White	White	20	1.5	13/02/2024	13:07:15	second	10.556	NA	Succ	out	NA	NA	NA	left	left	801	901	617	412	58	2.7802	3.5764	512	731.4286	207.1818	302.1818	62.1818	182.1818	60.5984	59.4016	179.4016	59.4016	0	162.7998	0.447214 0.447214 0.447214	120	1740
