## Supplementary material for "Biologically inspired warning patterns deter birds from wind turbines": 2_S.csv

BirdID	TrialType	trainWindImage	shownWindImage	Speed	Number	Date	Time	FirstPeck	TimeToPeck	Clicks	SuccFail	DotType	PeckX	PeckY	PeckDist	leftRight_i	leftRight_o	TargetX_i	TargetY_i	TargetX_o	TargetY_o	TargetSize	TargetAngle_i	TargetAngle_o	RadiusCentre_i	RadiusCentre_o	TurbineAngle	Blade1Angle	Blade2Angle	Blade3Angle	Blade1Dist	Blade2Dist	Blade3Dist	MinBladeDist	expandTarget	frameRate	dotCol	timeOutTime	frames
24G03	4_MultiDot_ExpSpeed	White	White	20	2	2/13/2024	13:08:05	first	2.639	NA	Succ	out	NA	NA	NA	left	left	803	905	569	890	58	2.7713	2.9072	512	731.4286	163.5455	258.5455	18.5455	138.5455	104.2259	15.7741	135.7741	15.7741	0	184.7725	0.447214 0.447214 0.447214	120	435
24G03	4_MultiDot_ExpSpeed	White	White	20	2.5	2/13/2024	13:09:10	second	2.2402	NA	Succ	in	NA	NA	NA	left	left	803	905	569	890	58	2.7713	2.9072	512	731.4286	127.3636	222.3636	342.3636	102.3636	140.4077	20.4077	99.5923	20.4077	0	156.255	0.447214 0.447214 0.447214	120	368
