## Supplementary material for "Biologically inspired warning patterns deter birds from wind turbines": 3_S.csv

BirdID	TrialType	trainWindImage	shownWindImage	Speed	Number	Date	Time	FirstPeck	TimeToPeck	Clicks	SuccFail	DotType	PeckX	PeckY	PeckDist	leftRight_i	leftRight_o	TargetX_i	TargetY_i	TargetX_o	TargetY_o	TargetSize	TargetAngle_i	TargetAngle_o	RadiusCentre_i	RadiusCentre_o	TurbineAngle	Blade1Angle	Blade2Angle	Blade3Angle	Blade1Dist	Blade2Dist	Blade3Dist	MinBladeDist	expandTarget	frameRate	dotCol	timeOutTime	frames
24G03	4_MultiDot_ExpSpeed	White	White	20	3	13/02/2024	13:10:00	first	2.5434	NA	Succ	out	NA	NA	NA	right	right	1790	764	1962	985	58	0.085643	0.3702	512	731.4286	70.6364	165.6364	285.6364	45.6364	165.2662	74.7338	45.2662	45.2662	0	140.4601	0.447214 0.447214 0.447214	120	417
24G03	4_MultiDot_ExpSpeed	White	White	20	3.5	13/02/2024	13:11:05	second	2.851	NA	Succ	in	NA	NA	NA	right	right	1790	764	1962	985	58	0.085643	0.3702	512	731.4286	331.8182	66.8182	186.8182	306.8182	66.448	173.552	53.552	53.552	0	157.9299	0.447214 0.447214 0.447214	120	469
