## Supplementary material for "Biologically inspired warning patterns deter birds from wind turbines": 4_S.csv

BirdID	TrialType	trainWindImage	shownWindImage	Speed	Number	Date	Time	FirstPeck	TimeToPeck	Clicks	SuccFail	DotType	PeckX	PeckY	PeckDist	leftRight_i	leftRight_o	TargetX_i	TargetY_i	TargetX_o	TargetY_o	TargetSize	TargetAngle_i	TargetAngle_o	RadiusCentre_i	RadiusCentre_o	TurbineAngle	Blade1Angle	Blade2Angle	Blade3Angle	Blade1Dist	Blade2Dist	Blade3Dist	MinBladeDist	expandTarget	frameRate	dotCol	timeOutTime	frames
24G03	4_MultiDot_ExpSpeed	White	White	20	4	13/02/2024	13:12:12	first	2.3361	NA	Succ	in	NA	NA	NA	right	left	1776	847	590	962	58	0.24966	2.8048	512	731.4286	251.8182	346.8182	106.8182	226.8182	13.4315	106.5685	133.4315	13.4315	0	51.0144	0.447214 0.447214 0.447214	120	385
24G03	4_MultiDot_ExpSpeed	White	White	20	4.5	13/02/2024	13:13:22	second	7.4102	NA	Succ	out	NA	NA	NA	right	left	1776	847	590	962	58	0.24966	2.8048	512	731.4286	63.7273	158.7273	278.7273	38.7273	158.4776	81.5224	38.4776	38.4776	0	161.7711	0.447214 0.447214 0.447214	120	1221
