## Supplementary material for "Biologically inspired warning patterns deter birds from wind turbines": 5_S.csv

BirdID	TrialType	trainWindImage	shownWindImage	Speed	Number	Date	Time	FirstPeck	TimeToPeck	Clicks	SuccFail	DotType	PeckX	PeckY	PeckDist	leftRight_i	leftRight_o	TargetX_i	TargetY_i	TargetX_o	TargetY_o	TargetSize	TargetAngle_i	TargetAngle_o	RadiusCentre_i	RadiusCentre_o	TurbineAngle	Blade1Angle	Blade2Angle	Blade3Angle	Blade1Dist	Blade2Dist	Blade3Dist	MinBladeDist	expandTarget	frameRate	dotCol	timeOutTime	frames
24G03	4_MultiDot_ExpSpeed	White	White	20	5	13/02/2024	13:14:30	first	21.1525	NA	Succ	in	NA	NA	NA	right	right	1755	529	1979	503	58	-0.38144	-0.30096	512	731.4286	81.1818	176.1818	296.1818	56.1818	176.5633	63.4367	56.5633	56.5633	0	1313.4514	0.447214 0.447214 0.447214	120	3489
24G03	4_MultiDot_ExpSpeed	White	White	20	5.5	13/02/2024	13:15:15	second	2.5522	NA	Succ	out	NA	NA	NA	right	right	1755	529	1979	503	58	-0.38144	-0.30096	512	731.4286	241.1818	336.1818	96.1818	216.1818	23.4367	96.5633	143.4367	23.4367	0	157.8745	0.447214 0.447214 0.447214	120	420
