## Supplementary material for "Biologically inspired warning patterns deter birds from wind turbines": 1_F.csv

BirdID	TrialType	trainWindImage	shownWindImage	Speed	Number	Date	Time	FirstPeck	TimeToPeck	Clicks	SuccFail	DotType	PeckX	PeckY	PeckDist	leftRight_i	leftRight_o	TargetX_i	TargetY_i	TargetX_o	TargetY_o	TargetSize	TargetAngle_i	TargetAngle_o	RadiusCentre_i	RadiusCentre_o	TurbineAngle	Blade1Angle	Blade2Angle	Blade3Angle	Blade1Dist	Blade2Dist	Blade3Dist	MinBladeDist	expandTarget	frameRate	dotCol	timeOutTime	frames
24G03	5_Comparative_Experiment	White	Black	20	1	2/13/2024	NA	NA	NA	NA	Fail	NA	NA	NA	NA	NA	NA	NA	NA	NA	NA	58	NA	NA	512	731.4286	NA	NA	NA	NA	NA	NA	NA	NA	0	NA	0.447214 0.447214 0.447214	120	NA
24G03	5_Comparative_Experiment	White	Black	20	1.5	2/13/2024	NA	NA	NA	NA	Fail	NA	NA	NA	NA	NA	NA	NA	NA	NA	NA	58	NA	NA	512	731.4286	NA	NA	NA	NA	NA	NA	NA	NA	0	NA	0.447214 0.447214 0.447214	120	NA
