## Supplementary material for "Biologically inspired warning patterns deter birds from wind turbines": 2_S.csv

BirdID	TrialType	trainWindImage	shownWindImage	Speed	Number	Date	Time	FirstPeck	TimeToPeck	Clicks	SuccFail	DotType	PeckX	PeckY	PeckDist	leftRight_i	leftRight_o	TargetX_i	TargetY_i	TargetX_o	TargetY_o	TargetSize	TargetAngle_i	TargetAngle_o	RadiusCentre_i	RadiusCentre_o	TurbineAngle	Blade1Angle	Blade2Angle	Blade3Angle	Blade1Dist	Blade2Dist	Blade3Dist	MinBladeDist	expandTarget	frameRate	dotCol	timeOutTime	frames
24G03	5_Comparative_Experiment	White	White	20	2	2/13/2024	13:23:12	first	8.9183	NA	Succ	out	NA	NA	NA	right	right	1714	991	1975	491	58	0.55882	-0.31816	512	731.4286	142.8182	237.8182	357.8182	117.8182	121.8637	1.8637	118.1363	1.8637	0	190.8439	0.447214 0.447214 0.447214	120	1471
24G03	5_Comparative_Experiment	White	White	20	2.5	2/13/2024	13:24:56	second	7.5554	NA	Succ	in	NA	NA	NA	right	right	1714	991	1975	491	58	0.55882	-0.31816	512	731.4286	222.1818	317.1818	77.1818	197.1818	42.5	77.5	162.5	42.5	0	161.4877	0.447214 0.447214 0.447214	120	1245
