## Supplementary material for "Biologically inspired warning patterns deter birds from wind turbines": 5_S.csv

BirdID	TrialType	trainWindImage	shownWindImage	Speed	Number	Date	Time	FirstPeck	TimeToPeck	Clicks	SuccFail	DotType	PeckX	PeckY	PeckDist	leftRight_i	leftRight_o	TargetX_i	TargetY_i	TargetX_o	TargetY_o	TargetSize	TargetAngle_i	TargetAngle_o	RadiusCentre_i	RadiusCentre_o	TurbineAngle	Blade1Angle	Blade2Angle	Blade3Angle	Blade1Dist	Blade2Dist	Blade3Dist	MinBladeDist	expandTarget	frameRate	dotCol	timeOutTime	frames
24G03	5_Comparative_Experiment	White	Red	20	5	13/02/2024	14:30:54	first	21.397	NA	Succ	out	NA	NA	NA	left	right	781	835	1983	922	58	2.9141	0.2797	512	731.4286	312.5455	47.5455	167.5455	287.5455	47.2658	167.2658	72.7342	47.2658	0	36.0279	0.447214 0.447214 0.447214	120	3529
24G03	5_Comparative_Experiment	White	Red	20	5.5	13/02/2024	14:33:04	second	97.8288	NA	Succ	in	NA	NA	NA	left	right	781	835	1983	922	58	2.9141	0.2797	512	731.4286	122	217	337	97	143.2797	23.2797	96.7203	23.2797	0	164.7317	0.447214 0.447214 0.447214	120	16136
