## Supplementary material for "Biologically inspired warning patterns deter birds from wind turbines": 7_S.csv

BirdID	TrialType	trainWindImage	shownWindImage	Speed	Number	Date	Time	FirstPeck	TimeToPeck	Clicks	SuccFail	DotType	PeckX	PeckY	PeckDist	leftRight_i	leftRight_o	TargetX_i	TargetY_i	TargetX_o	TargetY_o	TargetSize	TargetAngle_i	TargetAngle_o	RadiusCentre_i	RadiusCentre_o	TurbineAngle	Blade1Angle	Blade2Angle	Blade3Angle	Blade1Dist	Blade2Dist	Blade3Dist	MinBladeDist	expandTarget	frameRate	dotCol	timeOutTime	frames
24G03	5_Comparative_Experiment	White	Black	20	7	2/13/2024	14:36:35	first	4.4577	NA	Succ	out	NA	NA	NA	right	right	1757	533	1988	905	58	-0.37303	0.25593	512	731.4286	333.5455	68.5455	188.5455	308.5455	68.2895	171.7105	51.7105	51.7105	0	14.5895	0.447214 0.447214 0.447214	120	735
24G03	5_Comparative_Experiment	White	Black	20	7.5	2/13/2024	14:38:16	second	50.2546	NA	Succ	in	NA	NA	NA	right	right	1757	533	1988	905	58	-0.37303	0.25593	512	731.4286	29.3636	124.3636	244.3636	4.3636	124.1077	115.8923	4.1077	4.1077	0	164.5006	0.447214 0.447214 0.447214	120	8288
