## Supplementary material for "Biologically inspired warning patterns deter birds from wind turbines": 8_S.csv

BirdID	TrialType	trainWindImage	shownWindImage	Speed	Number	Date	Time	FirstPeck	TimeToPeck	Clicks	SuccFail	DotType	PeckX	PeckY	PeckDist	leftRight_i	leftRight_o	TargetX_i	TargetY_i	TargetX_o	TargetY_o	TargetSize	TargetAngle_i	TargetAngle_o	RadiusCentre_i	RadiusCentre_o	TurbineAngle	Blade1Angle	Blade2Angle	Blade3Angle	Blade1Dist	Blade2Dist	Blade3Dist	MinBladeDist	expandTarget	frameRate	dotCol	timeOutTime	frames
24G03	5_Comparative_Experiment	White	White	20	8	2/13/2024	14:38:59	first	2.5655	NA	Succ	out	NA	NA	NA	right	right	1791	749	1977	942	58	0.055994	0.30897	512	731.4286	337	72	192	312	71.691	168.309	48.309	48.309	0	164.2329	0.447214 0.447214 0.447214	120	423
24G03	5_Comparative_Experiment	White	White	20	8.5	2/13/2024	14:39:47	second	2.4551	NA	Succ	in	NA	NA	NA	right	right	1791	749	1977	942	58	0.055994	0.30897	512	731.4286	49.5455	144.5455	264.5455	24.5455	144.2365	95.7635	24.2365	24.2365	0	156.7427	0.447214 0.447214 0.447214	120	404
