## Supplementary material for "Biologically inspired warning patterns deter birds from wind turbines": 9_S.csv

BirdID	TrialType	trainWindImage	shownWindImage	Speed	Number	Date	Time	FirstPeck	TimeToPeck	Clicks	SuccFail	DotType	PeckX	PeckY	PeckDist	leftRight_i	leftRight_o	TargetX_i	TargetY_i	TargetX_o	TargetY_o	TargetSize	TargetAngle_i	TargetAngle_o	RadiusCentre_i	RadiusCentre_o	TurbineAngle	Blade1Angle	Blade2Angle	Blade3Angle	Blade1Dist	Blade2Dist	Blade3Dist	MinBladeDist	expandTarget	frameRate	dotCol	timeOutTime	frames
24G03	5_Comparative_Experiment	White	Black	20	9	13/02/2024	15:10:33	first	5.8812	NA	Succ	out	NA	NA	NA	right	right	1749	926	2008	794	58	0.41502	0.10129	512	731.4286	203.4545	298.4545	58.4545	178.4545	61.6467	58.3533	178.3533	58.3533	0	373.0527	0.447214 0.447214 0.447214	120	970
24G03	5_Comparative_Experiment	White	Black	20	9.5	13/02/2024	15:11:09	second	2.4801	NA	Succ	in	NA	NA	NA	right	right	1749	926	2008	794	58	0.41502	0.10129	512	731.4286	97.4545	192.4545	312.4545	72.4545	167.6467	47.6467	72.3533	47.6467	0	156.8856	0.447214 0.447214 0.447214	120	408
