## Supplementary material for "Biologically inspired warning patterns deter birds from wind turbines": 10_S.csv

BirdID	TrialType	trainWindImage	shownWindImage	Speed	Number	Date	Time	FirstPeck	TimeToPeck	Clicks	SuccFail	DotType	PeckX	PeckY	PeckDist	leftRight_i	leftRight_o	TargetX_i	TargetY_i	TargetX_o	TargetY_o	TargetSize	TargetAngle_i	TargetAngle_o	RadiusCentre_i	RadiusCentre_o	TurbineAngle	Blade1Angle	Blade2Angle	Blade3Angle	Blade1Dist	Blade2Dist	Blade3Dist	MinBladeDist	expandTarget	frameRate	dotCol	timeOutTime	frames
24G03	5_Comparative_Experiment	White	Red	20	10	13/02/2024	15:11:58	first	3.79	NA	Succ	out	NA	NA	NA	left	right	768	738	1964	461	58	3.1067	-0.36238	512	731.4286	192	287	47	167	72.6376	47.3624	167.3624	47.3624	0	41.2136	0.447214 0.447214 0.447214	120	625
24G03	5_Comparative_Experiment	White	Red	20	10.5	13/02/2024	15:12:53	second	15.0415	NA	Succ	in	NA	NA	NA	left	right	768	738	1964	461	58	3.1067	-0.36238	512	731.4286	282.3636	17.3636	137.3636	257.3636	17.726	137.726	102.274	17.726	0	163.5309	0.447214 0.447214 0.447214	120	2480
