## Supplementary material for "Biologically inspired warning patterns deter birds from wind turbines": 11_F.csv

BirdID	TrialType	trainWindImage	shownWindImage	Speed	Number	Date	Time	FirstPeck	TimeToPeck	Clicks	SuccFail	DotType	PeckX	PeckY	PeckDist	leftRight_i	leftRight_o	TargetX_i	TargetY_i	TargetX_o	TargetY_o	TargetSize	TargetAngle_i	TargetAngle_o	RadiusCentre_i	RadiusCentre_o	TurbineAngle	Blade1Angle	Blade2Angle	Blade3Angle	Blade1Dist	Blade2Dist	Blade3Dist	MinBladeDist	expandTarget	frameRate	dotCol	timeOutTime	frames
24G03	5_Comparative_Experiment	White	Bio	20	11	13/02/2024	15:15:53	first	102.414	NA	Succ	out	NA	NA	NA	left	left	829	478	602	446	58	3.6328	3.5263	512	731.4286	328.1818	63.1818	183.1818	303.1818	59.6555	179.6555	60.3445	59.6555	0	140.7645	0.447214 0.447214 0.447214	120	16893
24G03	5_Comparative_Experiment	White	Bio	20	11.5	13/02/2024	15:18:57	second	NA	NA	Fail	in	NA	NA	NA	left	left	829	478	602	446	58	3.6328	3.5263	512	731.4286	250.3636	345.3636	105.3636	225.3636	18.1626	101.8374	138.1626	18.1626	0	164.9429	0.447214 0.447214 0.447214	120	19795
