## Supplementary material for "Biologically inspired warning patterns deter birds from wind turbines": 12_S.csv

BirdID	TrialType	trainWindImage	shownWindImage	Speed	Number	Date	Time	FirstPeck	TimeToPeck	Clicks	SuccFail	DotType	PeckX	PeckY	PeckDist	leftRight_i	leftRight_o	TargetX_i	TargetY_i	TargetX_o	TargetY_o	TargetSize	TargetAngle_i	TargetAngle_o	RadiusCentre_i	RadiusCentre_o	TurbineAngle	Blade1Angle	Blade2Angle	Blade3Angle	Blade1Dist	Blade2Dist	Blade3Dist	MinBladeDist	expandTarget	frameRate	dotCol	timeOutTime	frames
24G03	5_Comparative_Experiment	White	White	20	12	13/02/2024	15:19:37	first	12.6755	NA	Succ	in	NA	NA	NA	right	left	1780	609	561	856	58	-0.21867	2.9552	512	731.4286	331.0909	66.0909	186.0909	306.0909	66.3096	173.6904	53.6904	53.6904	0	683.2704	0.447214 0.447214 0.447214	120	2091
24G03	5_Comparative_Experiment	White	White	20	12.5	13/02/2024	15:20:34	second	2.9297	NA	Succ	out	NA	NA	NA	right	left	1780	609	561	856	58	-0.21867	2.9552	512	731.4286	104.2727	199.2727	319.2727	79.2727	160.5086	40.5086	79.4914	40.5086	0	157.4635	0.447214 0.447214 0.447214	120	482
