## Supplementary material for "Biologically inspired warning patterns deter birds from wind turbines": 13_S.csv

BirdID	TrialType	trainWindImage	shownWindImage	Speed	Number	Date	Time	FirstPeck	TimeToPeck	Clicks	SuccFail	DotType	PeckX	PeckY	PeckDist	leftRight_i	leftRight_o	TargetX_i	TargetY_i	TargetX_o	TargetY_o	TargetSize	TargetAngle_i	TargetAngle_o	RadiusCentre_i	RadiusCentre_o	TurbineAngle	Blade1Angle	Blade2Angle	Blade3Angle	Blade1Dist	Blade2Dist	Blade3Dist	MinBladeDist	expandTarget	frameRate	dotCol	timeOutTime	frames
24G03	5_Comparative_Experiment	White	White	20	13	13/02/2024	15:25:43	first	2.349	NA	Succ	out	NA	NA	NA	right	right	1757	534	2007	804	58	-0.37149	0.11576	512	731.4286	216.4545	311.4545	71.4545	191.4545	48.6612	71.3388	168.6612	48.6612	0	118.6513	0.447214 0.447214 0.447214	120	387
24G03	5_Comparative_Experiment	White	White	20	13.5	13/02/2024	15:26:50	second	3.1095	NA	Succ	in	NA	NA	NA	right	right	1757	534	2007	804	58	-0.37149	0.11576	512	731.4286	297.0909	32.0909	152.0909	272.0909	31.9751	151.9751	88.0249	31.9751	0	156.8689	0.447214 0.447214 0.447214	120	512
