## Supplementary material for "Biologically inspired warning patterns deter birds from wind turbines": 14_S.csv

BirdID	TrialType	trainWindImage	shownWindImage	Speed	Number	Date	Time	FirstPeck	TimeToPeck	Clicks	SuccFail	DotType	PeckX	PeckY	PeckDist	leftRight_i	leftRight_o	TargetX_i	TargetY_i	TargetX_o	TargetY_o	TargetSize	TargetAngle_i	TargetAngle_o	RadiusCentre_i	RadiusCentre_o	TurbineAngle	Blade1Angle	Blade2Angle	Blade3Angle	Blade1Dist	Blade2Dist	Blade3Dist	MinBladeDist	expandTarget	frameRate	dotCol	timeOutTime	frames
24G03	5_Comparative_Experiment	White	Black	20	14	13/02/2024	15:27:29	first	4.3288	NA	Succ	in	NA	NA	NA	right	left	1782	822	615	1025	58	0.20115	2.7115	512	731.4286	96.3636	191.3636	311.3636	71.3636	168.8375	48.8375	71.1625	48.8375	0	27.235	0.447214 0.447214 0.447214	120	714
24G03	5_Comparative_Experiment	White	Black	20	14.5	13/02/2024	15:28:59	second	26.1052	NA	Succ	out	NA	NA	NA	right	left	1782	822	615	1025	58	0.20115	2.7115	512	731.4286	116.6364	211.6364	331.6364	91.6364	148.5648	28.5648	91.4352	28.5648	0	164.2082	0.447214 0.447214 0.447214	120	4305
