## Supplementary material for "Biologically inspired warning patterns deter birds from wind turbines": 15_S.csv

BirdID	TrialType	trainWindImage	shownWindImage	Speed	Number	Date	Time	FirstPeck	TimeToPeck	Clicks	SuccFail	DotType	PeckX	PeckY	PeckDist	leftRight_i	leftRight_o	TargetX_i	TargetY_i	TargetX_o	TargetY_o	TargetSize	TargetAngle_i	TargetAngle_o	RadiusCentre_i	RadiusCentre_o	TurbineAngle	Blade1Angle	Blade2Angle	Blade3Angle	Blade1Dist	Blade2Dist	Blade3Dist	MinBladeDist	expandTarget	frameRate	dotCol	timeOutTime	frames
24G03	5_Comparative_Experiment	White	Red	20	15	13/02/2024	15:29:59	first	8.6947	NA	Succ	out	NA	NA	NA	left	right	771	779	2010	679	58	3.0261	-0.056152	512	731.4286	79.5455	174.5455	294.5455	54.5455	174.6016	65.3984	54.6016	54.6016	0	175.9486	0.447214 0.447214 0.447214	120	1434
24G03	5_Comparative_Experiment	White	Red	20	15.5	13/02/2024	15:31:18	second	7.9821	NA	Succ	in	NA	NA	NA	left	right	771	779	2010	679	58	3.0261	-0.056152	512	731.4286	254.0909	349.0909	109.0909	229.0909	10.8529	109.1471	130.8529	10.8529	0	161.3383	0.447214 0.447214 0.447214	120	1315
