## Supplementary material for "Biologically inspired warning patterns deter birds from wind turbines": 16_F.csv

BirdID	TrialType	trainWindImage	shownWindImage	Speed	Number	Date	Time	FirstPeck	TimeToPeck	Clicks	SuccFail	DotType	PeckX	PeckY	PeckDist	leftRight_i	leftRight_o	TargetX_i	TargetY_i	TargetX_o	TargetY_o	TargetSize	TargetAngle_i	TargetAngle_o	RadiusCentre_i	RadiusCentre_o	TurbineAngle	Blade1Angle	Blade2Angle	Blade3Angle	Blade1Dist	Blade2Dist	Blade3Dist	MinBladeDist	expandTarget	frameRate	dotCol	timeOutTime	frames
24G03	5_Comparative_Experiment	White	Bio	20	16	13/02/2024	15:33:15	first	44.3871	NA	Succ	out	NA	NA	NA	right	left	1701	429	635	374	58	-0.60513	3.6336	512	731.4286	178.4545	273.4545	33.4545	153.4545	90.1791	29.8209	149.8209	29.8209	0	61.0031	0.447214 0.447214 0.447214	120	7321
24G03	5_Comparative_Experiment	White	Bio	20	16.5	13/02/2024	15:37:46	second	NA	NA	Fail	in	NA	NA	NA	right	left	1701	429	635	374	58	-0.60513	3.6336	512	731.4286	15.3636	110.3636	230.3636	350.3636	106.73	133.27	13.27	13.27	0	164.9435	0.447214 0.447214 0.447214	120	19795
