## Supplementary material for "Biologically inspired warning patterns deter birds from wind turbines": 17_S.csv

BirdID	TrialType	trainWindImage	shownWindImage	Speed	Number	Date	Time	FirstPeck	TimeToPeck	Clicks	SuccFail	DotType	PeckX	PeckY	PeckDist	leftRight_i	leftRight_o	TargetX_i	TargetY_i	TargetX_o	TargetY_o	TargetSize	TargetAngle_i	TargetAngle_o	RadiusCentre_i	RadiusCentre_o	TurbineAngle	Blade1Angle	Blade2Angle	Blade3Angle	Blade1Dist	Blade2Dist	Blade3Dist	MinBladeDist	expandTarget	frameRate	dotCol	timeOutTime	frames
24G03	5_Comparative_Experiment	White	Red	20	17	13/02/2024	15:43:07	first	7.2941	NA	Succ	out	NA	NA	NA	left	right	821	493	1897	327	58	3.6004	-0.56683	512	731.4286	316.9091	51.9091	171.9091	291.9091	52.4759	172.4759	67.5241	52.4759	0	238.9573	0.447214 0.447214 0.447214	120	1203
24G03	5_Comparative_Experiment	White	Red	20	17.5	13/02/2024	15:44:03	second	4.9326	NA	Succ	in	NA	NA	NA	left	right	821	493	1897	327	58	3.6004	-0.56683	512	731.4286	148.2727	243.2727	3.2727	123.2727	116.1604	3.8396	123.8396	3.8396	0	161.2754	0.447214 0.447214 0.447214	120	812
