## Supplementary material for "Biologically inspired warning patterns deter birds from wind turbines": 18_S.csv

BirdID	TrialType	trainWindImage	shownWindImage	Speed	Number	Date	Time	FirstPeck	TimeToPeck	Clicks	SuccFail	DotType	PeckX	PeckY	PeckDist	leftRight_i	leftRight_o	TargetX_i	TargetY_i	TargetX_o	TargetY_o	TargetSize	TargetAngle_i	TargetAngle_o	RadiusCentre_i	RadiusCentre_o	TurbineAngle	Blade1Angle	Blade2Angle	Blade3Angle	Blade1Dist	Blade2Dist	Blade3Dist	MinBladeDist	expandTarget	frameRate	dotCol	timeOutTime	frames
24G03	5_Comparative_Experiment	White	Black	20	18	13/02/2024	15:44:58	first	6.439	NA	Succ	out	NA	NA	NA	left	left	770	765	612	1019	58	3.0539	2.7211	512	731.4286	200.6364	295.6364	55.6364	175.6364	67.0847	52.9153	172.9153	52.9153	0	227.3894	0.447214 0.447214 0.447214	120	1062
24G03	5_Comparative_Experiment	White	Black	20	18.5	13/02/2024	15:45:34	second	4.5482	NA	Succ	in	NA	NA	NA	left	left	770	765	612	1019	58	3.0539	2.7211	512	731.4286	222.4545	317.4545	77.4545	197.4545	45.2665	74.7335	165.2665	45.2665	0	160.3551	0.447214 0.447214 0.447214	120	749
