## Supplementary material for "Biologically inspired warning patterns deter birds from wind turbines": 19_S.csv

BirdID	TrialType	trainWindImage	shownWindImage	Speed	Number	Date	Time	FirstPeck	TimeToPeck	Clicks	SuccFail	DotType	PeckX	PeckY	PeckDist	leftRight_i	leftRight_o	TargetX_i	TargetY_i	TargetX_o	TargetY_o	TargetSize	TargetAngle_i	TargetAngle_o	RadiusCentre_i	RadiusCentre_o	TurbineAngle	Blade1Angle	Blade2Angle	Blade3Angle	Blade1Dist	Blade2Dist	Blade3Dist	MinBladeDist	expandTarget	frameRate	dotCol	timeOutTime	frames
24G03	5_Comparative_Experiment	White	White	20	19	13/02/2024	15:46:57	first	3.6268	NA	Succ	in	NA	NA	NA	right	left	1768	564	556	825	58	-0.31006	2.9981	512	731.4286	297.3636	32.3636	152.3636	272.3636	32.6737	152.6737	87.3263	32.6737	0	220.3349	0.447214 0.447214 0.447214	120	598
24G03	5_Comparative_Experiment	White	White	20	19.5	13/02/2024	15:49:14	second	2.6052	NA	Succ	out	NA	NA	NA	right	left	1768	564	556	825	58	-0.31006	2.9981	512	731.4286	214	309	69	189	50.6899	69.3101	170.6899	50.6899	0	157.6717	0.447214 0.447214 0.447214	120	428
